# Integrated Metabolomic and Transcriptomic Profiling Reveals Novel Activation-Induced Metabolic Networks in Human T cells

**DOI:** 10.1101/635789

**Authors:** S. Hiemer, S. Jatav, J. Jussif, J. Alley, S. Lathwal, M. Piotrowski, J. Janiszewski, R. Kibbey, T. Alves, D. Dumlao, A. Jha, H. Bandukwala

## Abstract

The targeting of metabolic pathways is emerging as an exciting new approach for modulating immune cell function and polarization states. In this study, carbon tracing and systems biology approaches integrating metabolomic and transcriptomic profiling data were used to identify adaptations in human T cell metabolism important for fueling pro-inflammatory T cell function. Results of this study demonstrate that T cell receptor (TCR) stimulation leads to a significant increase in glucose and amino acid metabolism that trigger downstream biosynthetic processes. Specifically, increased expression of several enzymes such as CTPS1, IL4I1, and ASL results in the reprogramming of amino acid metabolism. Additionally, the strength of TCR signaling resulted in different metabolic enzymes utilized by T cells to facilitate similar biochemical endpoints. Furthermore, this study shows that cyclosporine represses the pathways involved in amino acid and glucose metabolism, providing novel insights on the immunosuppressive mechanisms of this drug. To explore the implications of the findings of this study in clinical settings, conventional immunosuppressants were tested in combination with drugs that target metabolic pathways. Results showed that such combinations increased efficacy of conventional immunosuppressants. Overall, the results of this study provide a comprehensive resource for identifying metabolic targets for novel combinatorial regimens in the treatment of intractable immune diseases.
