## Supplementary material for "Integrated Metabolomic and Transcriptomic Profiling Reveals Novel Activation-Induced Metabolic Networks in Human T cells": Sup Table 1

### Sheet: 2 Hr TCR Stimulation
Genes induced upon 2 Hrs of TCR Stimulation					Remarks:	Genes are sorted by their pvalues, genes appearing earlier have more significance All genes are referred by their HGNC ids Fold change is with respect to 0 hrs
Plate Bound			Immunocult
Gene Name	Fold Change		Gene Name	Fold Change
SMPD1	-3.35732		ADO	3.59623
PLCG1	-3.22519		MTHFD2	2.59977
GATB	-3.14217		UAP1	2.68759
SPHK2	-2.54661		METTL1	3.40393
IDH1	-3.74443		GNPNAT1	2.51671
MTMR4	-3.68171		DLST	1.18547
GPD1L	-3.0452		PCYOX1	-2.22815
MPI	-2.50734		IL4I1	4.08317
CERS4	-2.35003		IDH1	-2.86384
PLA2G15	-2.44955		MAT2A	1.97142
CCBL1	-2.63713		MINPP1	1.75105
PLD2	-2.53652		CTPS1	2.25593
ADPRM	-2.41634		GPD2	1.45374
HKDC1	-3.8805		PKM	1.17933
PFKL	-2.14103		PYCR1	2.25832
CDIPT	-2.12234		CCBL1	-1.86318
CEPT1	-2.07367		UGP2	-1.00003
ASAH1	-2.2171		AHCYL1	-0.71868
GPCPD1	-1.54899		HK2	1.66486
AMDHD2	-1.62253		VNN2	-1.28484
ALDOC	-1.56673		PNP	-1.23519
GNPDA2	-1.24118		PANK4	-0.684034
GFPT1	-1.1533		FPGS	0.749076
			LDHA	0.910911
			ALDH4A1	-1.19441
			NFS1	-0.618432
			ENO1	0.903647
			ACO1	-0.743373
			PFKP	0.735261
			ADA	-0.689719
			P4HA1	0.527296
			SUCLG2	-0.660961
			ALDH5A1	-0.805633
			GALE	-0.804057
			GPT2	-0.919975
			MTHFD1	-0.48493
			PPCS	-0.515266
			PCK2	-0.482652
			NAALADL1	-0.852578
			ADI1	-0.511171
			PGM3	-0.360573
			PGM2	0.293352
			CS	0.254668
			ALDOA	0.294245
			ABAT	0.454339
			AKR1B1	-0.256242
			GPI	-0.214689
			DPH1	0.23666
			GFPT1	-0.143307

### Sheet: 6 Hr TCR Stimulation
Genes induced upon 6 Hrs of TCR Stimulation					Remarks:	Genes are sorted by their pvalues, genes appearing earlier have more significance All genes are referred by their HGNC ids Fold change is with respect to 0 hrs
Plate Bound			Immunocult
Gene Name	Fold Change		Gene Name	Fold Change
CTPS1	3.7505		METTL1	4.17782
IL4I1	4.20402		PYCR1	4.58161
CECR1	-3.98117		MTHFD1L	3.87967
PLCB2	-4.47755		PKM	2.23147
MTHFD1L	3.80626		IL4I1	5.06959
ODC1	3.51087		ODC1	2.91597
IDH2	-3.13677		PFAS	3.24586
PFAS	3.20534		GNPNAT1	2.10991
UMPS	1.8076		ADA	-2.10165
TRMT5	2.11388		ENO1	2.33248
MAOA	3.78087		SHMT2	1.7199
ENO1	2.35126		P4HA2	3.06912
HK2	3.17288		PSAT1	2.33462
ALDH18A1	1.94413		MAT2A	1.96861
PKM	2.08896		IDH3A	1.48673
CAD	2.18769		LDHA	1.89408
ACP5	-4.37557		FPGS	1.52299
PAICS	2.912		HK2	2.67632
PI4KA	-1.85431		CAD	2.18059
GALT	-2.30742		ADHFE1	-3.06441
ALDOC	-2.73195		MTAP	1.32135
NAALADL1	-3.33082		AHCY	1.9355
B4GALT2	3.40714		PFKP	1.46669
GNPDA1	1.49733		ALAS1	0.700027
LDHA	1.98521		GALT	-1.37934
DHODH	2.59602		SAT2	-1.65187
ADI1	-1.32585		AKR1B1	-1.29076
AHCY	1.55152		RENBP	-1.88876
PFKP	2.15278		ASL	-1.17537
NOS3	-2.05341		GPI	1.01459
AKR1B1	-1.53127		ME2	0.756142
RENBP	-2.75539		ACLY	0.854784
GNPNAT1	1.97293		GAA	-1.50916
GOT2	0.899808		ADI1	-1.29234
MTAP	1.41511		GPX4	1.20674
SAT2	-2.53291		GNE	0.933103
GALE	1.16191		ALDH5A1	1.26757
DDAH2	-1.24491		GPT2	1.479
GAD1	1.89824		GDE1	-0.763552
IMPA2	-1.63714		ASNS	0.965155
GART	1.48435		NAALADL1	-1.65931
GPI	0.677068		CNDP2	0.456166
MAT2A	1.85874		PGM2	0.650317
DPH1	0.764081		NAGK	0.689197
ISYNA1	-1.91368		FH	0.6174
FPGS	0.868868		TYMP	1.14882
PCK2	-0.578141		GNPDA1	0.902211
DHFR	-1.4765		GPD1L	-0.642814
GFPT1	1.00076		GGT1	0.923392
GNE	0.528468		ACO2	0.65289
OAT	0.738171		DPH1	0.547007
MPI	-0.303839		ALDOA	0.517225
ARG2	0.298144		GFPT1	0.595073
PNP	0.0398628		ALDH4A1	-0.603198
NAGK	-0.0692136		GALE	0.641233
			SDHA	-0.808451
			MPI	-0.278526
			ARG2	0.159907
			GLA	-0.102369
			ABAT	0.135291
			PNP	-0.0341307
			GSS	0.0138559
			PSPH	-0.0129338

### Sheet: 24 Hr TCR Stimulation
Genes induced upon 24 Hrs of TCR Stimulation					Remarks:	Genes are sorted by their pvalues, genes appearing earlier have more significance All genes are referred by their HGNC ids Fold change is with respect to 0 hrs
Plate Bound			Immunocult
Gene Name	Fold Change		Gene Name	Fold Change
CECR1	-7.58363		PKM	2.9636
CTPS1	3.40535		LDHA	3.37248
PLCH2	-6.14404		ACSS1	-2.31696
IL4I1	4.02124		PAICS	3.41755
ODC1	3.42248		PGAM1	3.15622
TRMT5	2.13205		P4HA1	2.2228
PGAM1	2.62385		DHFR	2.73259
PFKM	1.70704		TPI1	3.18962
ENO1	2.444		ENO1	3.16764
GOT2	1.57919		CECR1	-5.37421
PKM	2.15433		MTHFD1	2.52656
SAT1	-2.27507		GAPDH	2.43924
CAD	2.18051		SUV39H2	2.81849
GALT	-2.30024		FH	2.10603
LDHA	2.26083		PYCR1	3.88533
FH	1.65063		GPI	2.29717
GALE	2.15418		SHMT2	2.08114
HK2	2.51002		PGK1	2.36512
AHCY	1.80757		ODC1	2.93081
GPI	1.40034		ADHFE1	-4.40404
IDH3A	1.74095		CTPS1	2.96312
DHODH	2.19216		ALDOA	2.19985
GNPNAT1	1.69302		GOT2	1.59269
NAALADL1	-1.97991		GLA	2.20588
GNPDA1	0.841975		IDH3A	1.65123
GPT2	2.13656		PFKP	2.0397
ISYNA1	-2.18991		AHCY	2.49872
MDH2	0.822655		IL4I1	3.73904
IMPA2	1.22915		ADPRM	-1.89805
PCK2	0.491382		GALE	2.5501
MAT2A	1.34377		PDHA1	1.11711
TYMP	-1.32879		GALT	-1.88204
GFPT1	1.14061		MTAP	1.4976
PNP	0.300352		ALAS1	0.88553
ARG2	0.347889		ALDH5A1	2.16163
GLYCTK	-0.814351		GPT2	2.55807
PGM2	0.8957		GGCT	1.79298
GAD1	0.596422		HK2	2.28612
ESD	0.214958		ME2	0.997305
GGT1	-0.287039		CAD	1.72765
ASL	0.27326		GPD1L	-1.24349
ADI1	-0.1062		PGM2	1.09427
			RPE	1.04634
			SAT1	-2.043
			GCLC	-0.832665
			TKT	0.924255
			RPIA	1.28087
			ARG2	1.17861
			SDHB	1.1779
			GSS	0.864812
			FPGS	0.751017
			ACYP2	-1.22496
			MAT2A	0.910038
			ALDH6A1	-0.89945
			ABAT	-1.43196
			NAALADL1	-1.5521
			ALDH4A1	0.958863
			NFS1	0.515682
			ACO1	0.676824
			ASL	0.714567
			GANC	-0.796111
			ADSL	0.670813
			DPH1	-0.671773
			BPGM	1.13108
			PSPH	1.41183
			AMDHD2	-0.37711
			ASNS	0.313819
			ADI1	-0.315153
			PNP	0.279134
			CNDP2	0.03389
			AKR1B1	0.013093

### Sheet: Zap70 Regulated Genes 
Genes whose expression is modulated by Zap70 Deletion					Remarks:	Genes are sorted by their pvalues, genes appearing earlier have more significance All genes are referred by their HGNC ids Fold change is with respect to NTCTL 24 hrs
Gene Name	Fold Change
INPP4A	2.11442
ADA	2.00579
SORD	-1.94654
ACP5	2.64248
NUDT14	2.4643
ODC1	-2.00523
GATB	-0.627287
NAGK	1.09861
DIMT1	-0.822506
NFS1	-0.577541
AHCYL1	-0.350034
PTS	-0.952244
AMDHD2	0.653973
HKDC1	3.17038
GALE	-0.980342
GGT1	1.38915
GNPDA1	-0.717258
GFPT1	-0.570961
SAT1	1.06621
GPD1L	0.502681
LDHA	-0.731781
GGCT	-0.71372
ADSL	-0.401932
RIMKLB	1.70666
ALDH18A1	-0.654437
ALDOC	1.16901
HDC	-1.73792
PHOSPHO1	1.94673
SRM	-0.985397
PAICS	-1.00708
GNMT	1.78683
ALDH1B1	-1.0293
IMPAD1	-0.400215
PGM2	-0.604799
ACY1	-1.85968
NAT8L	-1.30585
GPCPD1	-0.441907
CTH	-1.10804
TRMT12	-0.568237
MTR	-0.316496
NPL	-0.651442
TXNRD2	-0.316007
GAMT	-0.408257
GATM	-1.07566
PCYT2	0.386213
GNE	0.390831
CARNS1	0.698503
ASNS	-0.69284
GPT2	-0.893095
KHK	-0.481748
AKR1B1	-0.422215
ISYNA1	0.695503
GAD1	-0.890101
ABAT	0.441329
MPI	0.284811

### Sheet: mTOR Regulated Genes
Genes whose expression is modulated by mTOR Deletion					Remarks:	Genes are sorted by their pvalues, genes appearing earlier have more significance All genes are referred by their HGNC ids Fold change is with respect to NTCTL 24 hrs
Gene Name	Fold Change
ALDH9A1	-0.602832
PTS	-0.835847
GPX4	0.502073
QRSL1	-0.662063
SORD	-0.54582
HK1	-0.311079
NFS1	-0.366268
MARS2	-0.471813
GNPDA2	-0.48122
OPLAH	1.246
TYW3	-0.658299
PNP	-0.412999
CARNS1	1.15387
GPD1L	-0.370964
AMDHD2	0.428998
GALK1	0.515915
ACP1	-0.461821
ADA	0.380421
GAA	0.512882
PMM2	-0.395837
GGCT	-0.53019
GGT7	0.854741
GLA	-0.342893
ANPEP	1.221
IMPAD1	-0.316624
ARG2	-0.510706
MAT2B	0.456765
ABAT	0.677231
HDC	-1.09567
ALDOA	-0.258209
GALT	0.595086
ALDH18A1	-0.348731
TXNRD1	-0.510948
PGM2	-0.359137
GNMT	1.04136
ODC1	-0.518964
ALAS1	-0.265827
GAD1	-1.03315
NAT8L	0.798548
AHCYL1	-0.113575
GPCPD1	0.264425
BHMT	1.19418
UPB1	-1.09507
KHK	-0.431924
NAALADL1	0.577854
SAT1	0.315348
PPCS	-0.177976
ASL	0.288869
GFPT1	-0.134636
BCAT2	0.154945
FTCD	-0.707065
NOS3	0.258858
GLB1	0.187531
CTH	0.351
ASS1	0.611464
ASPG	-0.467894
DMGDH	0.621784

### Sheet: Rapamycin Regulated Genes
Genes whose expression is modulated by Rapamycin Treatment						Remarks:	Genes are sorted by their pvalues, genes appearing earlier have more significance All genes are referred by their HGNC ids Fold change is with respect to DMSO
Gene Name	Fold Change
NFS1	-0.631769
SDHB	-0.636377
IDH3B	-0.641895
GAPDH	-0.838365
ADSL	-0.502846
ADSSL1	1.52578
CNDP2	-0.390743
CTPS2	0.535806
PFKM	-0.875276
ALDOA	-0.756657
DLST	-0.276637
MDH2	-0.325271
HK2	-0.91157
TXNRD3	1.19325
ALDH18A1	-0.377431
LDHB	-0.514095
PGAM1	-0.747957
GGT7	0.619078
ACYP1	-0.543615
DLD	-0.376325
TPI1	-0.714757
GOT2	-0.43551
GPI	-0.689871
SUCLG1	-0.274507
RIMKLA	-1.03356
GAD1	-1.16967
CS	-0.288467
DHODH	-0.523084
OPLAH	0.712594
ME2	-0.292753
ACO1	-0.332598
GPD1	-0.769706
CAD	-0.337489
GPT	0.714021
ENO1	-0.442018
PKM	-0.324995
FH	-0.168488

### Sheet: CsA+Rapa Regulated Genes
Genes whose expression is modulated bycombined CsA+Rapa Treatment							Remarks:	Genes are sorted by their pvalues, genes appearing earlier have more significance All genes are referred by their HGNC ids Fold change is with respect to DMSO
Gene Name	Fold Change
NARS2	-2.20345
B3GALT4	3.47914
NSUN2	-1.0943
SDHB	-1.01327
NFS1	-0.871425
CECR1	4.66336
ST3GAL5	2.58833
RPIA	-0.974695
PFKM	-2.38407
AHCY	-2.10957
ODC1	-2.27916
PMM2	-1.01845
SAT1	2.5389
SORD	-1.76531
HK2	-2.4814
ALDH18A1	-1.18943
PPAT	-1.77932
GNPDA1	-1.7646
HDC	3.28388
ATIC	-1.28808
ANPEP	3.42811
RPE	-1.0518
ADSL	-0.95929
MDH2	-0.779543
NPL	2.01369
TKT	-1.10387
PAICS	-2.10942
GOT2	-1.2707
ME2	-0.992027
DHODH	-1.71426
PFAS	-1.89511
INPP4A	1.15119
DLAT	-1.44749
CS	-0.851668
ALDH1B1	-1.87115
GNPNAT1	-1.37377
ALDOA	-1.39146
GMDS	-1.17826
AFMID	-1.12599
AANAT	3.09684
IDH3A	-1.17599
PFKFB3	1.21277
CAD	-1.25364
PTS	-1.12036
LDHA	-1.73593
ACYP1	-1.21413
MTAP	-1.50238
AASS	1.54608
BCAT2	-0.979758
HAGHL	-1.98616
TSTA3	-0.923907
GGCT	-1.03909
MTMR3	1.00205
PYCR1	-2.1115
GSR	-1.11162
TRPM2	1.93137
ENO1	-1.65151
P4HA1	-1.16993
MAT2A	-0.956591
ACP2	0.681525
B4GALT2	-1.89105
BTD	1.00981
GPI	-1.42539
NAGK	0.692191
H6PD	1.25026
GPD1L	-0.772601
QDPR	-1.08866
GALE	-1.04039
ADSSL1	1.79325
GLA	-0.982612
ETNK2	2.57947
ECHDC1	-0.686322
PCCB	-0.771413
PGD	-0.927604
GART	-0.761269
PC	-1.39498
DCXR	-0.781979
BPGM	-0.857694
FH	-0.981904
KHK	-1.47564
GGT7	1.03751
XYLB	-1.3536
ALDH6A1	1.0515
NANP	-1.31576
CNDP2	-0.446698
RIMKLA	-1.9086
MAOA	-2.89314
SHMT2	-1.08222
NEU4	2.67023
MINPP1	0.591339
ALDH5A1	1.18924
PNP	-0.466947
SDSL	1.76366
GALT	0.986496
ACSS2	0.99433
SPR	-1.71798
PKM	-0.885992
UGDH	0.848051
NAT8L	-1.34903
PGM1	-0.691724
CBS	-1.87624
CARNS1	1.43121
IMPA2	-1.36356
ALDH4A1	-0.800584
ACO1	-0.552498
GPT	1.39859
UXS1	0.314931
ALAD	0.448186
ADI1	-0.390378
NOS3	0.753451
GPCPD1	0.53406
ESD	-0.371849
ASNS	-0.765473
GDPGP1	0.653541
GMPPA	0.365776
ABAT	0.9077
IDO1	1.66368
SARDH	1.17658
ARG2	-0.60268
GAA	-0.439532
NIT2	-0.383767
AKR1B1	-0.541162
TXNRD2	-0.48729
DDC	-1.4065
G6PD	0.281685
RBKS	0.740141
ALAS1	-0.317481
GFPT1	-0.371007
UPB1	1.17768
GNE	-0.412404
CTH	-0.593125

### Sheet: CsA Regulated Genes
Genes whose expression is modulated by CsA Treatment					Remarks:	Genes are sorted by their pvalues, genes appearing earlier have more significance All genes are referred by their HGNC ids Fold change is with respect to DMSO
Gene Name	Fold Change
ACSL6	-4.48094
ST3GAL5	2.62248
LPL	-5.93643
CECR1	4.35232
GNPDA1	-2.07697
NFS1	-0.664144
RPIA	-0.812921
B3GALT4	2.33112
INPP4A	1.42816
SAT1	2.27651
PFKM	-1.83572
SDHB	-0.677242
SORD	-1.49024
NPL	2.0079
GALC	1.27497
ODC1	-1.63859
AANAT	3.31131
MDH2	-0.650308
ADSL	-0.755497
HDC	2.49814
NSUN2	-0.560419
KDSR	-0.687611
ANPEP	2.44693
GMDS	-1.0521
PMM2	-0.604466
GLUL	0.841648
AHCY	-1.14537
HAGHL	-1.84448
ATIC	-0.808176
MTM1	0.69893
ALDH1B1	-1.45285
DHODH	-1.21363
ALDH18A1	-0.677506
G6PD	0.67576
AFMID	-0.866914
IDH3B	-0.456056
MAT2A	-0.88101
GOT2	-0.818739
OXCT1	-0.922429
TSTA3	-0.752459
LPIN1	0.622834
SPTLC2	0.58977
PC	-1.3837
PLB1	1.34278
NAGK	0.615008
NAT8L	-1.76709
TRPM2	1.48752
SGMS1	0.808627
NEU4	2.72861
CPT1A	-0.731553
CS	-0.534802
MTAP	-1.08323
GPX1	-0.690013
LDHB	-0.7245
GAA	-0.71691
GNPNAT1	-0.811757
B4GALT1	0.419153
SGPL1	-0.796684
BCAT2	-0.630096
ALDH4A1	-0.918708
CAD	-0.749499
RPE	-0.456884
GLB1	-0.66668
ACER1	2.1667
MAOA	-2.28189
CMAS	0.367461
SMPD1	0.751123
PYCR1	-1.2544
KHK	-1.06539
GMPPA	0.456915
HK2	-0.869384
ACP2	0.410121
NOS3	0.835994
SDSL	1.38132
ACAT1	-0.608788
DCXR	-0.506345
ADSSL1	1.11042
TRMT12	-0.580804
DLAT	-0.58907
INPP1	0.792856
ACO1	-0.418389
CCBL2	-0.427972
IDO1	1.6125
CNDP2	-0.245006
ADI1	-0.333984
UPB1	1.51867
H6PD	0.555395
UGP2	0.346609
TXNRD2	-0.476122
GLA	-0.437371
GART	-0.35412
UGDH	0.503328
GGCT	-0.391221
ALDOA	-0.457911
PGD	-0.398704
OPLAH	-0.677797
ADPRH	0.632852
GNMT	0.909126
KYNU	1.22127
GALE	-0.360444
ALDH5A1	0.517599
IMPA2	-0.69928
XYLB	-0.486479
ARG2	0.403632
CARNS1	0.702467
DDC	-1.05423
RIMKLB	0.741848
NANP	-0.441798
CBS	-0.757141
GALT	0.352801
SRR	0.290241
RBKS	0.475242
AKR1B1	-0.284257
PCYT1A	0.244502
