## Supplementary material for "Integrated Metabolomic and Transcriptomic Profiling Reveals Novel Activation-Induced Metabolic Networks in Human T cells": Sup Table 2

### Sheet: Sequences
	Name	Target	Species	Sequence	Company	Catalog number
CRISPR	crNT CTL 1	Non-targeting control 1	Human		IDT	1072544
CRISPR	crNT CTL 2	Non-targeting control 2	Human		IDT	1072545
CRISPR	crNT CTL 3	Non-targeting control 3	Human		IDT	1072546
CRISPR	crmTOR 1	mTOR	Human	TCAGGAAATGATCCGCACAG	Broad algorithm, synthesized by IDT	Custom
CRISPR	crmTOR 2	mTOR	Human	GGTGATGGCCTGGACAACCA	Broad algorithm, synthesized by IDT	Custom
CRISPR	crmTOR 3	mTOR	Human	CAGCATCGGATGCTTAGGAG	Broad algorithm, synthesized by IDT	Custom
CRISPR	crmTOR 4	mTOR	Human	GTGAAGGGGGTAATGTGACG	Broad algorithm, synthesized by IDT	Custom
CRISPR	crmTOR 5	mTOR	Human	GGGCTGCCAGCGTATCGTAG	Broad algorithm, synthesized by IDT	Custom
CRISPR	crZAP70 1	ZAP70	Human	CCAACTCACATGAGTCAACG	Broad algorithm, synthesized by IDT	Custom
CRISPR	crZAP70 2	ZAP70	Human	GCCGGCGGCAAAGCGCACTG	Broad algorithm, synthesized by IDT	Custom
CRISPR	crZAP70 3	ZAP70	Human	CGAGCGCAAACTTTACTCTG	Broad algorithm, synthesized by IDT	Custom
CRISPR	crZAP70 4	ZAP70	Human	GGCAAGTACTGCATTCCCGA	Broad algorithm, synthesized by IDT	Custom
CRISPR	crZAP70 5	ZAP70	Human	TGGACAACCCCTACATCGTG	Broad algorithm, synthesized by IDT	Custom
