## Supplementary material for "Integrated Metabolomic and Transcriptomic Profiling Reveals Novel Activation-Induced Metabolic Networks in Human T cells": Sup Table 3

### Sheet: Sheet1
		Glycolytic Metabolites
		Q1	Q3	dwell	ID	DP	EP	CE	CXP	SV	COV	DMO	Period (min)
		124	80	30	Taurine 124/80	-40	-10	-25	-8	2200	-28.6444	-30	2.15
		166.9	79	30	PEP 170/79	-40	-10	-14	-6	2200	-20.3778	-10	0.75
		169	97	30	DHAP 169/97	-26	-4	-16	-8	2200	-23.1111	-20
		171	79	30	Glycerol 3P 171/79	-47	-8	-22	-13	2200	-19.8111	-20
		185	79	30	3PG 188/79	-40	-12	-45	-9	2200	-17.5333	-5
		185	79	30	2PG 185/79	-40	-9	-21	-10	2200	-13.1556	-10
		339	97	30	F1,6P 339/97	-46	-10	-23	-8	2200	-2.55556	35	2
		TCA Metabolites
		Q1	Q3	Dwell		DP	EP	CE	CXP	SV	CoV	DMO
		146	41	20	Glutamate-D	-40	-10	-72	-20	2600	-18.8	15
		146	41	5	Glutamate 146/41	-40	-10	-72	-20	2600	-18.8	15
		147	41	5	Glutamate 147/41	-40	-10	-72	-20	2600	-18.8	15
		147	42	5	Glutamate 147/42	-40	-10	-72	-20	2600	-18.8	15
		148	41	5	Glutamate 148/41	-40	-10	-72	-20	2600	-18.8	15
		148	42	5	Glutamate 148/42	-40	-10	-72	-20	2600	-18.8	15
		148	43	5	Glutamate 148/43	-40	-10	-72	-20	2600	-18.8	15
		149	41	5	Glutamate 149/41	-40	-10	-72	-20	2600	-18.8	15
		149	42	5	Glutamate 149/42	-40	-10	-72	-20	2600	-18.8	15
		149	43	5	Glutamate 149/43	-40	-10	-72	-20	2600	-18.8	15
		150	42	5	Glutamate 150/42	-40	-10	-72	-20	2600	-18.8	15
		150	43	5	Glutamate 150/43	-40	-10	-72	-20	2600	-18.8	15
		151	43	5	Glutamate 151/43	-40	-10	-72	-20	2600	-18.8	15
		146	128	5	Glutamate 146/128	-40	-10	-15	-12	2600	-18.8	15
		147	129	5	Glutamate 147/129	-40	-10	-15	-12	2600	-18.8	15
		148	130	5	Glutamate 148/130	-40	-10	-15	-12	2600	-18.8	15
		149	131	5	Glutamate 149/131	-40	-10	-15	-12	2600	-18.8	15
		150	132	5	Glutamate 150/132	-40	-10	-15	-12	2600	-18.8	15
		151	133	5	Glutamate 151/133	-40	-10	-15	-12	2600	-18.8	15
		133	115	20	Malate-D	-40	-5	-15	-11	2600	-11.7	40
		133	115	5	Malate 133/115	-40	-5	-15	-11	2600	-11.7	40
		134	116	5	Malate 134/116	-40	-5	-15	-11	2600	-11.7	40
		135	117	5	Malate 135/117	-40	-5	-15	-11	2600	-11.7	40
		136	118	5	Malate 136/118	-40	-5	-15	-11	2600	-11.7	40
		137	119	5	Malate 137/119	-40	-5	-15	-11	2600	-11.7	40
		132	88	20	Aspartate-D	-40	-10	-16	-8	2600	-19.3	45
		132	88	5	Aspartate 132/88	-40	-10	-16	-8	2600	-19.3	45
		133	88	5	Aspartate 133/88	-40	-10	-16	-8	2600	-19.3	45
		133	89	5	Aspartate 133/89	-40	-10	-16	-8	2600	-19.3	45
		134	90	5	Aspartate 134/90	-40	-10	-16	-8	2600	-19.3	45
		134	89	5	Aspartate 134/89	-40	-10	-16	-8	2600	-19.3	45
		135	91	5	Aspartate 135/91	-40	-10	-16	-8	2600	-19.3	45
		135	90	5	Aspartate 135/90	-40	-10	-16	-8	2600	-19.3	45
		136	91	5	Aspartate 136/91	-40	-10	-16	-8	2600	-19.3	45
		87	87	20	Pyruvate-D	-30	-6	-5	-7	2600	-54	-35
		87	87	5	Pyruvate 87/87	-30	-6	-5	-7	2600	-54	-35
		88	88	5	Pyruvate 88/88	-30	-6	-5	-7	2600	-54	-35
		89	89	5	Pyruvate 89/89	-30	-6	-5	-7	2600	-54	-35
		90	90	5	Pyruvate 90/90	-30	-6	-5	-7	2600	-54	-35
		89	89	20	Lactate-D	-40	-10	-5	-5	2600	-49.5	-40
		89	89	5	Lactate 89/89	-40	-10	-5	-5	2600	-49.5	-40
		90	90	5	Lactate 90/90	-40	-10	-5	-5	2600	-49.5	-40
		91	91	5	Lactate 91/91	-40	-10	-5	-5	2600	-49.5	-40
		92	92	5	Lactate 92/92	-40	-10	-5	-5	2600	-49.5	-40
		124	80	20	Taurine-D	-40	-10	-60	-8	2600	-37.7	-25
		124	80	5	Taurine 124/80	-40	-10	-60	-8	2600	-37.7	-25
		128	80	5	Taurine 128/80	-40	-10	-60	-8	2600	-37.7	-25
		145	127	20	Glutamine-D	-60	-5	-16	-8	2600	-31.1	-30
		145	127	5	Glutamine 145/127	-60	-5	-16	-8	2600	-31.1	-30
		146	128	5	Glutamine 146/128	-60	-5	-16	-8	2600	-31.1	-30
		147	129	5	Glutamine 147/129	-60	-5	-16	-8	2600	-31.1	-30
		148	130	5	Glutamine 148/130	-60	-5	-16	-8	2600	-31.1	-30
		149	131	5	Glutamine 149/131	-60	-5	-16	-8	2600	-31.1	-30
		150	132	5	Glutamine 150/132	-60	-5	-16	-8	2600	-31.1	-30
		145	101	20	aKG-D	-35	-10	-12	-10	2600	-11.3	40
		145	101	5	aKG 145/101	-35	-10	-12	-10	2600	-11.3	40
		146	101	5	aKG 146/101	-35	-10	-12	-10	2600	-11.3	40
		146	102	5	aKG 146/102	-35	-10	-12	-10	2600	-11.3	40
		147	102	5	aKG 147/102	-35	-10	-12	-10	2600	-11.3	40
		147	103	5	aKG 147/103	-35	-10	-12	-10	2600	-11.3	40
		148	103	5	aKG 148/103	-35	-10	-12	-10	2600	-11.3	40
		148	104	5	aKG 148/104	-35	-10	-12	-10	2600	-11.3	40
		149	104	5	aKG 149/104	-35	-10	-12	-10	2600	-11.3	40
		149	105	5	aKG 149/105	-35	-10	-12	-10	2600	-11.3	40
		150	105	5	aKG 150/105	-35	-10	-12	-10	2600	-11.3	40
		191	67	20	Citrate-D	-40	-10	-30	-10	2600	-0.7	35
		191	67	5	Citrate 191/67	-40	-10	-30	-10	2600	-0.7	35
		192	67	5	Citrate 192/67	-40	-10	-30	-10	2600	-0.7	35
		192	68	5	Citrate 192/68	-40	-10	-30	-10	2600	-0.7	35
		193	67	5	Citrate 193/67	-40	-10	-30	-10	2600	-0.7	35
		193	68	5	Citrate 193/68	-40	-10	-30	-10	2600	-0.7	35
		193	69	5	Citrate 193/69	-40	-10	-30	-10	2600	-0.7	35
		194	68	5	Citrate 194/68	-40	-10	-30	-10	2600	-0.7	35
		194	69	5	Citrate 194/69	-40	-10	-30	-10	2600	-0.7	35
		194	70	5	Citrate 194/70	-40	-10	-30	-10	2600	-0.7	35
		195	69	5	Citrate 195/69	-40	-10	-30	-10	2600	-0.7	35
		195	70	5	Citrate 195/70	-40	-10	-30	-10	2600	-0.7	35
		195	71	5	Citrate 195/71	-40	-10	-30	-10	2600	-0.7	35
		196	70	5	Citrate 196/70	-40	-10	-30	-10	2600	-0.7	35
		196	71	5	Citrate 196/71	-40	-10	-30	-10	2600	-0.7	35
		197	71	5	Citrate 197/71	-40	-10	-30	-10	2600	-0.7	35
		191	111	5	Citrate 191/111	-40	-10	-17	-10	2600	-0.7	35
		192	111	5	Citrate 192/111	-40	-10	-17	-10	2600	-0.7	35
		192	112	5	Citrate 192/112	-40	-10	-17	-10	2600	-0.7	35
		193	112	5	Citrate 193/112	-40	-10	-17	-10	2600	-0.7	35
		193	113	5	Citrate 193/113	-40	-10	-17	-10	2600	-0.7	35
		194	113	5	Citrate 194/113	-40	-10	-17	-10	2600	-0.7	35
		194	114	5	Citrate 194/114	-40	-10	-17	-10	2600	-0.7	35
		195	114	5	Citrate 195/114	-40	-10	-17	-10	2600	-0.7	35
		195	115	5	Citrate 195/115	-40	-10	-17	-10	2600	-0.7	35
		196	115	5	Citrate 196/115	-40	-10	-17	-10	2600	-0.7	35
		196	116	5	Citrate 196/116	-40	-10	-17	-10	2600	-0.7	35
		197	116	5	Citrate 197/116	-40	-10	-17	-10	2600	-0.7	35
		117	99	20	Succinate-D	-35	-13	-16	-8	2600	-29.1	-5
		117	99	5	Succinate 117/99	-35	-13	-16	-8	2600	-29.1	-5
		118	100	5	Succinate 118/100	-35	-13	-16	-8	2600	-29.1	-5
		119	101	5	Succinate 119/101	-35	-13	-16	-8	2600	-29.1	-5
		120	102	5	Succinate 120/102	-35	-13	-16	-8	2600	-29.1	-5
		121	103	5	Succinate 121/103	-35	-13	-16	-8	2600	-29.1	-5
		117	73	5	succinate 117/73	-35	-13	-15	-8	2600	-29.1	-5
		118	73	5	succinate 118/73	-35	-13	-15	-8	2600	-29.1	-5
		118	74	5	succinate 118/74	-35	-13	-15	-8	2600	-29.1	-5
		119	74	5	succinate 119/74	-35	-13	-15	-8	2600	-29.1	-5
		119	75	5	succinate 119/75	-35	-13	-15	-8	2600	-29.1	-5
		120	75	5	succinate 120/75	-35	-13	-15	-8	2600	-29.1	-5
		120	76	5	succinate 120/76	-35	-13	-15	-8	2600	-29.1	-5
		121	76	5	succinate 121/76	-35	-13	-15	-8	2600	-29.1	-5
